# Cryptochrome-Timeless structure reveals circadian clock timing mechanisms

**DOI:** 10.1101/2022.07.27.501640

**Authors:** Changfan Lin, Shi Feng, Cristina C. DeOliveira, Brian R. Crane

## Abstract

Circadian rhythms influence many behaviors and diseases^1, 2^. They arise from oscillations in gene expression caused by repressor proteins that directly inhibit transcription of their own genes. The fly circadian clock offers a valuable model for studying these processes, wherein Timeless (TIM) plays a critical role in mediating nuclear entry of the transcriptional repressor Period (PER) and the photoreceptor Cryptochrome (CRY) entrains the clock by triggering TIM degradation in light^2, 3^. The cryo-EM structure of the CRY:TIM complex reveals how a light-sensing cryptochrome recognizes its target. CRY engages a continuous core of N-terminal TIM armadillo (ARM) repeats, resembling how photolyases recognize damaged DNA, and binds a C-terminal TIM helix reminiscent of the interactions between light-insensitive CRYs and their partners in mammals. The structure highlights how the CRY flavin cofactor undergoes conformational changes that couple to large-scale rearrangements at the molecular interface, and how a phosphorylated segment in TIM may impact clock period by regulating the binding of importin-α and the nuclear import of TIM:PER^4, 5^. Moreover, the structure reveals that the TIM N-terminus inserts into the restructured CRY pocket to replace the autoinhibitory C-terminal tail released by light, thereby providing a possible explanation for how the LS-TIM polymorphism adapts flies to different climates^6, 7^.

---

Circadian rhythms rely on cell-autonomous molecular clocks composed of transcriptional-translational feedback loops^1, 2^. In the paradigm clock of *Drosophila melanogaster* (**Figure 1a**), the transcriptional repressor proteins Period (PER) and Timeless (TIM) associate and accumulate in the cytosol before timed transport to the nucleus where they inhibit the transcription factors Clock (CLK) and Cycle (CYC)^2, 3^ and thereby downregulate the expression of *per*, *tim* and other clock-controlled genes^2, 3^ (**Figure 1a**). A cascade of TIM phosphorylation by the SHAGGY (SGG) and CK2 kinases gates nuclear entry of PER:TIM to properly time the circadian oscillator^4^. TIM co-transports PER by binding directly to the nuclear import factor importin-α1^5^.

**Figure 1.**

Cryo-EM structure of the CRY:TIM complex. (**a**) Drosophila Cryptochrome (CRY) entrains the circadian clock by initiating degradation of Timeless (TIM) in light. Jetlag (JET), Period (PER), Doubletime (DB), Cycle (CYC), Clock (CLK) and Importin-α1 (IMPα1) compose the core circadian oscillator. (**b**) CRY:TIM docked into the electron density map. Dark-state CRY shown at the bottom (grey, PDB ID: 4GU5). (**c**) Domain arrangements and key regions of CRY and TIM. Features of TIM: CRY-binding domains (CRY-BD1, 1-234, CRY-BD2, 1133-1398), serine/threonine-rich region (ST, 270-290) with key phosphorylation sites starred (S274, T278, T282, S286 and S290), ARM1 (1-248), ARM2 (578-866), nuclear localization sequence (NLS, 545-578), Parp-1 binding domain (PAB, 986-1142; TIM-C, 1051-1096), 23 residue L-TIM extension (L, (23aa)), disordered regions are dashed. Features of CRY: Phosphate binding loop (PL, 249-263), Protrusion motif (PM, 288-306), C-terminal lid (CL, 420-446), C-terminal tail (CTT, 519-542, absent in CRYΔ). (**d**) N-terminus of TIM inserts into the primary flavin binding pocket. 2.4 Å resolution local electron density is shown with notable hydrogen bonds (yellow dashes) and hydrophobic contacts (green circle). (**e**) Interface between CRY and TIM (blue shaded area), TIM groove peptide (in navy blue) and peripheral helix (fitted with 1209-1219 provisionally, blue). Inset shows the interactions between TIM 1209-1219 and CRY superimposed with electron density.

The fly clock is entrained by the flavoprotein Cryptochrome (CRY, **Figure 1a**), which binds to TIM in the light (**Figure 1b**) and directs it for proteasomal degradation^2, 3, 8^. CRYs share a flavin-binding Photolyase Homology Region (PHR) with the DNA repair enzymes photolyase (PL) but also contain a CRY C-terminal extension (CCE) that is specific for the function of a given CRY^9–11^. Type I CRYs from plants and animals sense light to reset the circadian clock; Type II CRYs from mammalians repress transcription in a light-independent manner by binding the PER proteins and directly inhibiting CLK^9, 10^. In Drosophila, photoreduction of the CRY FAD to the anionic semiquinone (ASQ) by a tryptophan tetrad (W342, W397, W420, W394) triggers release of a C-terminal tail (CTT) helix (**Figure 1b**)^12–15, 16–18^. Photoreduced CRY resets TIM levels by binding TIM and recruiting the E3 ubiquitin-ligase Jetlag (JET, **Figure 1a**)^8, 19, 20^. Recognition of TIM by CRY is hence the molecular event that sensitizes the clock to light. Although light-sensing CRYs have also been developed as powerful tools for optogenetic applications^21, 22^; there is little direct structural information on how light-activated CRYs recognize their targets.
