## Supplementary material for "Cryptochrome-Timeless structure reveals circadian clock timing mechanisms": mass-spectroscopy data1

### Sheet: Crosslinks
Checked	Crosslink Sequence	Max. XlinkX Score	Crosslinker	Crosslink Type	# CSMs	# Proteins	Sequence A	Modifications A	Accession A	Position A	Sequence B	Modifications B	Accession B	Position B	Protein Descriptions A	Protein Descriptions B
TRUE	KGQEYQNAMAR | IIDLSMAVKR	150.82	DSSO	Inter	1	11	[K]GQEYQNAMAR	1xOxidation [M9]; 1xDSSO [K1]	YP_00002	313	IIDLSMAV[K]R	1xOxidation [M6]; 1xDSSO [K9]	YP_00001	729	Timeless [Given by client] ;timeless, isoform R [Drosophila melanogaster];timeless, isoform P [Drosophila melanogaster];timeless, isoform T [Drosophila melanogaster];timeless, isoform L [Drosophila melanogaster];timeless, isoform S [Drosophila melanogaster];timeless, isoform M [Drosophila melanogaster];timeless, isoform N [Drosophila melanogaster];timeless, isoform O [Drosophila melanogaster]	Cryptochrome [Given by client] ;cryptochrome [Drosophila melanogaster]
	Checked	Sequence	Crosslinker	Crosslink Type	Crosslink Strategy	Identified By	# Proteins	# Identified MS2 Scans	# Identified MS3 Scans	XlinkX Score	Delta XlinkX Score	m/z [Da]	Charge	MH+ [Da]	First Scan	RT [min]	DeltaM [ppm]	Reporter Ion Score	Accessions	Sequence A	Modifications A	Crosslinker Position A	Protein Accession A	Leading Protein Position A	Sequence B	Modifications B	Crosslinker Position B	Protein Accession B	Leading Protein Position B	All Scans	Spectrum File	File ID
	TRUE	KGQEYQNAMAR-IIDLSMAVKR	DSSO	Inter	MS2_MS3	MS2	11	1	1	150.82	90.67	658.324	4	2630.28	11494	30.8242	-0.9577	61.04	YP_00001-YP_00002	KGQEYQNAMAR	K1(DSSO);M9(Oxidation)	1	YP_00002	313	IIDLSMAVKR	M6(Oxidation);K9(DSSO)	9	YP_00001	729	11494;11496;11497;11498;11499	ChangfanLin10443187_LysC_Trypsin.raw	F4
TRUE	LGKPGLGGGGYPYDVPDYAR | LGKPGLGGGSGMATR	63.16	DSSO	Inter	1	2	LG[K]PGLGGGGYPYDVPDYAR	1xDSSO [K3]	YP_00002	1582	LG[K]PGLGGGSGMATR	1xOxidation [M12]; 1xDSSO [K3]	YP_00001	218	Timeless [Given by client]	Cryptochrome [Given by client]
	Checked	Sequence	Crosslinker	Crosslink Type	Crosslink Strategy	Identified By	# Proteins	# Identified MS2 Scans	# Identified MS3 Scans	XlinkX Score	Delta XlinkX Score	m/z [Da]	Charge	MH+ [Da]	First Scan	RT [min]	DeltaM [ppm]	Reporter Ion Score	Accessions	Sequence A	Modifications A	Crosslinker Position A	Protein Accession A	Leading Protein Position A	Sequence B	Modifications B	Crosslinker Position B	Protein Accession B	Leading Protein Position B	All Scans	Spectrum File	File ID
	TRUE	LGKPGLGGGGYPYDVPDYAR-LGKPGLGGGSGMATR	DSSO	Inter	MS2_MS3	MS2	2	1	2	63.16	27.75	896.69	4	3583.74	20653	46.4102	-1.64709	61.04	YP_00001-YP_00002	LGKPGLGGGGYPYDVPDYAR	K3(DSSO)	3	YP_00002	1582	LGKPGLGGGSGMATR	K3(DSSO);M12(Oxidation)	3	YP_00001	218	20653;20655;20656;20657;20658	ChangfanLin10443187_LysC_Trypsin.raw	F4
TRUE	NMLAMKSLR | SKCNHR	108.09	DSSO	Inter	1	7	NMLAM[K]SLR	2xOxidation [M2; M5]; 1xDSSO [K6]	YP_00001	736	S[K]CNHR	1xCarbamidomethyl [C3]; 1xDSSO [K2]	YP_00002	1218	Cryptochrome [Given by client] ;cryptochrome [Drosophila melanogaster]	Timeless [Given by client] ;timeless, isoform L [Drosophila melanogaster];timeless, isoform P [Drosophila melanogaster];timeless, isoform R [Drosophila melanogaster];timeless, isoform T [Drosophila melanogaster]
	Checked	Sequence	Crosslinker	Crosslink Type	Crosslink Strategy	Identified By	# Proteins	# Identified MS2 Scans	# Identified MS3 Scans	XlinkX Score	Delta XlinkX Score	m/z [Da]	Charge	MH+ [Da]	First Scan	RT [min]	DeltaM [ppm]	Reporter Ion Score	Accessions	Sequence A	Modifications A	Crosslinker Position A	Protein Accession A	Leading Protein Position A	Sequence B	Modifications B	Crosslinker Position B	Protein Accession B	Leading Protein Position B	All Scans	Spectrum File	File ID
	TRUE	NMLAMKSLR-SKCNHR	DSSO	Inter	MS2_MS3	MS3	7	0	3	108.09	66.64	514.24	4	2053.94	1913	12.1578	-0.85736	61.04	YP_00002-YP_00001	NMLAMKSLR	M2(Oxidation);M5(Oxidation);K6(DSSO)	6	YP_00001	736	SKCNHR	K2(DSSO);C3(Carbamidomethyl)	2	YP_00002	1218	1913;1914;1915;1916;1917	ChangfanLin10443187_LysC_Trypsin.raw	F4
TRUE	VTHLNEDDKAHLR | TIMSPMDKK	87.75	DSSO	Intra	1	9	VTHLNEDD[K]AHLR	1xDSSO [K9]	YP_00002	711	TIMSPMD[K]K	2xOxidation [M3; M6]; 1xDSSO [K8]	YP_00002	549	Timeless [Given by client] ;timeless, isoform R [Drosophila melanogaster];timeless, isoform P [Drosophila melanogaster];timeless, isoform T [Drosophila melanogaster];timeless, isoform L [Drosophila melanogaster];timeless, isoform S [Drosophila melanogaster];timeless, isoform M [Drosophila melanogaster];timeless, isoform N [Drosophila melanogaster];timeless, isoform O [Drosophila melanogaster]	Timeless [Given by client] ;timeless, isoform R [Drosophila melanogaster];timeless, isoform P [Drosophila melanogaster];timeless, isoform T [Drosophila melanogaster];timeless, isoform L [Drosophila melanogaster];timeless, isoform S [Drosophila melanogaster];timeless, isoform M [Drosophila melanogaster];timeless, isoform N [Drosophila melanogaster];timeless, isoform O [Drosophila melanogaster]
	Checked	Sequence	Crosslinker	Crosslink Type	Crosslink Strategy	Identified By	# Proteins	# Identified MS2 Scans	# Identified MS3 Scans	XlinkX Score	Delta XlinkX Score	m/z [Da]	Charge	MH+ [Da]	First Scan	RT [min]	DeltaM [ppm]	Reporter Ion Score	Accessions	Sequence A	Modifications A	Crosslinker Position A	Protein Accession A	Leading Protein Position A	Sequence B	Modifications B	Crosslinker Position B	Protein Accession B	Leading Protein Position B	All Scans	Spectrum File	File ID
	TRUE	VTHLNEDDKAHLR-TIMSPMDKK	DSSO	Intra	MS2_MS3	MS2	9	1	2	87.75	48.74	558.268	5	2787.31	4574	18.4323	-0.6245	49.07	YP_00002-YP_00002	VTHLNEDDKAHLR	K9(DSSO)	9	YP_00002	711	TIMSPMDKK	M3(Oxidation);M6(Oxidation);K8(DSSO)	8	YP_00002	549	4574;4576;4577;4578;4579	ChangfanLin10443187_LysC_Trypsin.raw	F4
TRUE	KGQEYQNAMAR | STKSVVEYMK	109.7	DSSO	Intra	1	9	[K]GQEYQNAMAR	1xOxidation [M9]; 1xDSSO [K1]	YP_00002	313	ST[K]SVVEYMK	1xOxidation [M9]; 1xDSSO [K3]	YP_00002	133	Timeless [Given by client] ;timeless, isoform R [Drosophila melanogaster];timeless, isoform P [Drosophila melanogaster];timeless, isoform T [Drosophila melanogaster];timeless, isoform L [Drosophila melanogaster];timeless, isoform S [Drosophila melanogaster];timeless, isoform M [Drosophila melanogaster];timeless, isoform N [Drosophila melanogaster];timeless, isoform O [Drosophila melanogaster]	Timeless [Given by client] ;timeless, isoform R [Drosophila melanogaster];timeless, isoform P [Drosophila melanogaster];timeless, isoform T [Drosophila melanogaster];timeless, isoform L [Drosophila melanogaster];timeless, isoform S [Drosophila melanogaster];timeless, isoform M [Drosophila melanogaster];timeless, isoform N [Drosophila melanogaster];timeless, isoform O [Drosophila melanogaster]
	Checked	Sequence	Crosslinker	Crosslink Type	Crosslink Strategy	Identified By	# Proteins	# Identified MS2 Scans	# Identified MS3 Scans	XlinkX Score	Delta XlinkX Score	m/z [Da]	Charge	MH+ [Da]	First Scan	RT [min]	DeltaM [ppm]	Reporter Ion Score	Accessions	Sequence A	Modifications A	Crosslinker Position A	Protein Accession A	Leading Protein Position A	Sequence B	Modifications B	Crosslinker Position B	Protein Accession B	Leading Protein Position B	All Scans	Spectrum File	File ID
	TRUE	KGQEYQNAMAR-STKSVVEYMK	DSSO	Intra	MS2_MS3	MS2	9	1	2	109.7	53.58	664.807	4	2656.21	4681	18.6459	-0.48671	57.75	YP_00002-YP_00002	KGQEYQNAMAR	K1(DSSO);M9(Oxidation)	1	YP_00002	313	STKSVVEYMK	K3(DSSO);M9(Oxidation)	3	YP_00002	133	4681;4683;4684;4685;4685;4686	ChangfanLin10443187_LysC_Trypsin.raw	F4
TRUE	HILESDPKLSPHK | KGQEYQNAMAR	52.72	DSSO	Intra	1	9	HILESDP[K]LSPHK	1xDSSO [K8]	YP_00002	148	[K]GQEYQNAMAR	1xOxidation [M9]; 1xDSSO [K1]	YP_00002	313	Timeless [Given by client] ;timeless, isoform R [Drosophila melanogaster];timeless, isoform P [Drosophila melanogaster];timeless, isoform T [Drosophila melanogaster];timeless, isoform L [Drosophila melanogaster];timeless, isoform S [Drosophila melanogaster];timeless, isoform M [Drosophila melanogaster];timeless, isoform N [Drosophila melanogaster];timeless, isoform O [Drosophila melanogaster]	Timeless [Given by client] ;timeless, isoform R [Drosophila melanogaster];timeless, isoform P [Drosophila melanogaster];timeless, isoform T [Drosophila melanogaster];timeless, isoform L [Drosophila melanogaster];timeless, isoform S [Drosophila melanogaster];timeless, isoform M [Drosophila melanogaster];timeless, isoform N [Drosophila melanogaster];timeless, isoform O [Drosophila melanogaster]
	Checked	Sequence	Crosslinker	Crosslink Type	Crosslink Strategy	Identified By	# Proteins	# Identified MS2 Scans	# Identified MS3 Scans	XlinkX Score	Delta XlinkX Score	m/z [Da]	Charge	MH+ [Da]	First Scan	RT [min]	DeltaM [ppm]	Reporter Ion Score	Accessions	Sequence A	Modifications A	Crosslinker Position A	Protein Accession A	Leading Protein Position A	Sequence B	Modifications B	Crosslinker Position B	Protein Accession B	Leading Protein Position B	All Scans	Spectrum File	File ID
	TRUE	HILESDPKLSPHK-KGQEYQNAMAR	DSSO	Intra	MS2_MS3	MS2	9	1	2	52.72	17.42	594.691	5	2969.43	6137	21.3287	-1.18687	49.07	YP_00002-YP_00002	HILESDPKLSPHK	K8(DSSO)	8	YP_00002	148	KGQEYQNAMAR	K1(DSSO);M9(Oxidation)	1	YP_00002	313	6137;6141;6142;6143;6144	ChangfanLin10443187_LysC_Trypsin.raw	F4
TRUE	QEGSDLKPYLR | KGQEYQNAMAR	62.72	DSSO	Intra	1	9	QEGSDL[K]PYLR	1xDSSO [K7]	YP_00002	677	[K]GQEYQNAMAR	1xOxidation [M9]; 1xDSSO [K1]	YP_00002	313	Timeless [Given by client] ;timeless, isoform R [Drosophila melanogaster];timeless, isoform P [Drosophila melanogaster];timeless, isoform T [Drosophila melanogaster];timeless, isoform L [Drosophila melanogaster];timeless, isoform S [Drosophila melanogaster];timeless, isoform M [Drosophila melanogaster];timeless, isoform N [Drosophila melanogaster];timeless, isoform O [Drosophila melanogaster]	Timeless [Given by client] ;timeless, isoform R [Drosophila melanogaster];timeless, isoform P [Drosophila melanogaster];timeless, isoform T [Drosophila melanogaster];timeless, isoform L [Drosophila melanogaster];timeless, isoform S [Drosophila melanogaster];timeless, isoform M [Drosophila melanogaster];timeless, isoform N [Drosophila melanogaster];timeless, isoform O [Drosophila melanogaster]
	Checked	Sequence	Crosslinker	Crosslink Type	Crosslink Strategy	Identified By	# Proteins	# Identified MS2 Scans	# Identified MS3 Scans	XlinkX Score	Delta XlinkX Score	m/z [Da]	Charge	MH+ [Da]	First Scan	RT [min]	DeltaM [ppm]	Reporter Ion Score	Accessions	Sequence A	Modifications A	Crosslinker Position A	Protein Accession A	Leading Protein Position A	Sequence B	Modifications B	Crosslinker Position B	Protein Accession B	Leading Protein Position B	All Scans	Spectrum File	File ID
	TRUE	QEGSDLKPYLR-KGQEYQNAMAR	DSSO	Intra	MS2_MS3	MS2	9	1	2	62.72	30.5	694.329	4	2774.3	10092	28.2669	-2.99771	39.46	YP_00002-YP_00002	QEGSDLKPYLR	K7(DSSO)	7	YP_00002	677	KGQEYQNAMAR	K1(DSSO);M9(Oxidation)	1	YP_00002	313	10092;10094;10095;10096;10097	ChangfanLin10443187_LysC_Trypsin.raw	F4
TRUE	VPADKPDGSEEASDMTGNDSEQPGSPEQSQPAGESMDDGDYEDQR | KGQEYQNAMAR	68.42	DSSO	Intra	1	9	VPAD[K]PDGSEEASDMTGNDSEQPGSPEQSQPAGESMDDGDYEDQR	1xOxidation [M15]; 1xDSSO [K5]	YP_00002	328	[K]GQEYQNAMAR	1xOxidation [M9]; 1xDSSO [K1]	YP_00002	313	Timeless [Given by client] ;timeless, isoform R [Drosophila melanogaster];timeless, isoform P [Drosophila melanogaster];timeless, isoform T [Drosophila melanogaster];timeless, isoform L [Drosophila melanogaster];timeless, isoform S [Drosophila melanogaster];timeless, isoform M [Drosophila melanogaster];timeless, isoform N [Drosophila melanogaster];timeless, isoform O [Drosophila melanogaster]	Timeless [Given by client] ;timeless, isoform R [Drosophila melanogaster];timeless, isoform P [Drosophila melanogaster];timeless, isoform T [Drosophila melanogaster];timeless, isoform L [Drosophila melanogaster];timeless, isoform S [Drosophila melanogaster];timeless, isoform M [Drosophila melanogaster];timeless, isoform N [Drosophila melanogaster];timeless, isoform O [Drosophila melanogaster]
	Checked	Sequence	Crosslinker	Crosslink Type	Crosslink Strategy	Identified By	# Proteins	# Identified MS2 Scans	# Identified MS3 Scans	XlinkX Score	Delta XlinkX Score	m/z [Da]	Charge	MH+ [Da]	First Scan	RT [min]	DeltaM [ppm]	Reporter Ion Score	Accessions	Sequence A	Modifications A	Crosslinker Position A	Protein Accession A	Leading Protein Position A	Sequence B	Modifications B	Crosslinker Position B	Protein Accession B	Leading Protein Position B	All Scans	Spectrum File	File ID
	TRUE	VPADKPDGSEEASDMTGNDSEQPGSPEQSQPAGESMDDGDYEDQR-KGQEYQNAMAR	DSSO	Intra	MS2_MS3	MS2	9	1	2	68.42	44.27	1248.71	5	6239.51	11071	30.0366	-2.2884	45.23	YP_00002-YP_00002	VPADKPDGSEEASDMTGNDSEQPGSPEQSQPAGESMDDGDYEDQR	K5(DSSO);M15(Oxidation)	5	YP_00002	328	KGQEYQNAMAR	K1(DSSO);M9(Oxidation)	1	YP_00002	313	11071;11076;11077;11078;11079	ChangfanLin10443187_LysC_Trypsin.raw	F4
TRUE	EGTAATLQEVSRKGQEYQNAMAR | KGQEYQNAMAR	88.44	DSSO	Intra	1	9	EGTAATLQEVSR[K]GQEYQNAMAR	2xDeamidated [Q8; Q15]; 1xOxidation [M21]; 1xDSSO [K13]	YP_00002	313	[K]GQEYQNAMAR	1xOxidation [M9]; 1xDSSO [K1]	YP_00002	313	Timeless [Given by client] ;timeless, isoform R [Drosophila melanogaster];timeless, isoform P [Drosophila melanogaster];timeless, isoform T [Drosophila melanogaster];timeless, isoform L [Drosophila melanogaster];timeless, isoform S [Drosophila melanogaster];timeless, isoform M [Drosophila melanogaster];timeless, isoform N [Drosophila melanogaster];timeless, isoform O [Drosophila melanogaster]	Timeless [Given by client] ;timeless, isoform R [Drosophila melanogaster];timeless, isoform P [Drosophila melanogaster];timeless, isoform T [Drosophila melanogaster];timeless, isoform L [Drosophila melanogaster];timeless, isoform S [Drosophila melanogaster];timeless, isoform M [Drosophila melanogaster];timeless, isoform N [Drosophila melanogaster];timeless, isoform O [Drosophila melanogaster]
TRUE	IIDLSMAVKR | NMLAMKSLR	128	DSSO	Intra	13	2	IIDLSMAV[K]R	1xOxidation [M6]; 1xDSSO [K9]	YP_00001	729	NMLAM[K]SLR	2xOxidation [M2; M5]; 1xDSSO [K6]; 1xDeamidated [N1]	YP_00001	736	Cryptochrome [Given by client] ;cryptochrome [Drosophila melanogaster]	Cryptochrome [Given by client] ;cryptochrome [Drosophila melanogaster]
	Checked	Sequence	Crosslinker	Crosslink Type	Crosslink Strategy	Identified By	# Proteins	# Identified MS2 Scans	# Identified MS3 Scans	XlinkX Score	Delta XlinkX Score	m/z [Da]	Charge	MH+ [Da]	First Scan	RT [min]	DeltaM [ppm]	Reporter Ion Score	Accessions	Sequence A	Modifications A	Crosslinker Position A	Protein Accession A	Leading Protein Position A	Sequence B	Modifications B	Crosslinker Position B	Protein Accession B	Leading Protein Position B	All Scans	Spectrum File	File ID
	TRUE	IIDLSMAVKR-NMLAMKSLR	DSSO	Intra	MS2_MS3	MS2	2	1	2	128	75.77	805.414	3	2414.23	15273	37.7926	0.20853	61.09	YP_00001-YP_00001	IIDLSMAVKR	M6(Oxidation);K9(DSSO)	9	YP_00001	729	NMLAMKSLR	M2(Oxidation);M5(Oxidation);K6(DSSO)	6	YP_00001	736	15273;15278;15279;15280;15281	ChangfanLin10443187_LysC_Trypsin.raw	F4
	TRUE	IIDLSMAVKR-NMLAMKSLR	DSSO	Intra	MS2_MS3	MS2	2	1	2	94.67	29	604.56	4	2415.22	18227	42.49	-2.58944	84.95	YP_00001-YP_00001	IIDLSMAVKR	M6(Oxidation);K9(DSSO)	9	YP_00001	729	NMLAMKSLR	N1(Deamidated);M2(Oxidation);M5(Oxidation);K6(DSSO)	6	YP_00001	736	18227;18229;18230;18231;18232	ChangfanLin10443187_LysC_Trypsin.raw	F4
	TRUE	IIDLSMAVKR-NMLAMKSLR	DSSO	Intra	MS2_MS3	MS2	2	1	2	92.69	37.93	800.082	3	2398.23	17815	41.8581	-0.13841	35.17	YP_00001-YP_00001	IIDLSMAVKR	K9(DSSO)	9	YP_00001	729	NMLAMKSLR	M2(Oxidation);M5(Oxidation);K6(DSSO)	6	YP_00001	736	17815;17820;17821;17822;17823	ChangfanLin10443187_LysC_Trypsin.raw	F4
	TRUE	IIDLSMAVKR-NMLAMKSLR	DSSO	Intra	MS2_MS3	MS2	2	1	1	87.63	37.59	604.313	4	2414.23	15224	37.7054	-0.62053	61.04	YP_00001-YP_00001	IIDLSMAVKR	M6(Oxidation);K9(DSSO)	9	YP_00001	729	NMLAMKSLR	M2(Oxidation);M5(Oxidation);K6(DSSO)	6	YP_00001	736	15224;15226;15227;15228;15229	ChangfanLin10443187_LysC_Trypsin.raw	F4
	TRUE	IIDLSMAVKR-NMLAMKSLR	DSSO	Intra	MS2_MS3	MS2	2	1	2	86.11	55.44	805.741	3	2415.21	18216	42.4763	0.81802	45.23	YP_00001-YP_00001	IIDLSMAVKR	M6(Oxidation);K9(DSSO)	9	YP_00001	729	NMLAMKSLR	N1(Deamidated);M2(Oxidation);M5(Oxidation);K6(DSSO)	6	YP_00001	736	18216;18218;18219;18220;18221	ChangfanLin10443187_LysC_Trypsin.raw	F4
	TRUE	IIDLSMAVKR-NMLAMKSLR	DSSO	Intra	MS2_MS3	MS2	2	1	1	85.31	24.16	604.562	4	2415.23	16999	40.5622	-6.33113	61.04	YP_00001-YP_00001	IIDLSMAVKR	M6(Oxidation);K9(DSSO)	9	YP_00001	729	NMLAMKSLR	N1(Deamidated);M2(Oxidation);M5(Oxidation);K6(DSSO)	6	YP_00001	736	16999;17001;17002;17003;17004	ChangfanLin10443187_LysC_Trypsin.raw	F4
	TRUE	IIDLSMAVKR-NMLAMKSLR	DSSO	Intra	MS2_MS3	MS2	2	1	1	85.31	29.87	604.313	4	2414.23	16753	40.1723	-1.22754	61.04	YP_00001-YP_00001	IIDLSMAVKR	M6(Oxidation);K9(DSSO)	9	YP_00001	729	NMLAMKSLR	M2(Oxidation);M5(Oxidation);K6(DSSO)	6	YP_00001	736	16753;16758;16759;16760;16761	ChangfanLin10443187_LysC_Trypsin.raw	F4
	TRUE	IIDLSMAVKR-NMLAMKSLR	DSSO	Intra	MS2_MS3	MS2	2	1	2	80.38	17.54	604.313	4	2414.23	16212	39.3246	-1.32871	61.04	YP_00001-YP_00001	IIDLSMAVKR	M6(Oxidation);K9(DSSO)	9	YP_00001	729	NMLAMKSLR	M2(Oxidation);M5(Oxidation);K6(DSSO)	6	YP_00001	736	16212;16214;16215;16216;16217	ChangfanLin10443187_LysC_Trypsin.raw	F4
	TRUE	IIDLSMAVKR-NMLAMKSLR	DSSO	Intra	MS2_MS3	MS2	2	1	1	80.38	9	604.313	4	2414.23	15696	38.5078	-1.53104	61.04	YP_00001-YP_00001	IIDLSMAVKR	M6(Oxidation);K9(DSSO)	9	YP_00001	729	NMLAMKSLR	M2(Oxidation);M5(Oxidation);K6(DSSO)	6	YP_00001	736	15696;15698;15699;15700;15701	ChangfanLin10443187_LysC_Trypsin.raw	F4
	TRUE	IIDLSMAVKR-NMLAMKSLR	DSSO	Intra	MS2_MS3	MS2	2	1	2	66.99	17.65	600.313	4	2398.23	18410	42.8079	0.98747	54.03	YP_00001-YP_00001	IIDLSMAVKR	M6(Oxidation);K9(DSSO)	9	YP_00001	729	NMLAMKSLR	M5(Oxidation);K6(DSSO)	6	YP_00001	736	18410;18412;18413;18414;18415	ChangfanLin10443187_LysC_Trypsin.raw	F4
TRUE	LGKPGLGGGGYPYDVPDYAR | KGQEYQNAMAR	122.98	DSSO	Intra	1	9	LG[K]PGLGGGGYPYDVPDYAR	1xDSSO [K3]	YP_00002	1582	[K]GQEYQNAMAR	1xOxidation [M9]; 1xDSSO [K1]	YP_00002	313	Timeless [Given by client]	Timeless [Given by client] ;timeless, isoform R [Drosophila melanogaster];timeless, isoform P [Drosophila melanogaster];timeless, isoform T [Drosophila melanogaster];timeless, isoform L [Drosophila melanogaster];timeless, isoform S [Drosophila melanogaster];timeless, isoform M [Drosophila melanogaster];timeless, isoform N [Drosophila melanogaster];timeless, isoform O [Drosophila melanogaster]
	Checked	Sequence	Crosslinker	Crosslink Type	Crosslink Strategy	Identified By	# Proteins	# Identified MS2 Scans	# Identified MS3 Scans	XlinkX Score	Delta XlinkX Score	m/z [Da]	Charge	MH+ [Da]	First Scan	RT [min]	DeltaM [ppm]	Reporter Ion Score	Accessions	Sequence A	Modifications A	Crosslinker Position A	Protein Accession A	Leading Protein Position A	Sequence B	Modifications B	Crosslinker Position B	Protein Accession B	Leading Protein Position B	All Scans	Spectrum File	File ID
	TRUE	LGKPGLGGGGYPYDVPDYAR-KGQEYQNAMAR	DSSO	Intra	MS2_MS3	MS2	9	1	2	122.98	75.04	880.913	4	3520.63	16924	40.4434	-1.27835	84.95	YP_00002-YP_00002	LGKPGLGGGGYPYDVPDYAR	K3(DSSO)	3	YP_00002	1582	KGQEYQNAMAR	K1(DSSO);M9(Oxidation)	1	YP_00002	313	16924;16929;16930;16931;16932	ChangfanLin10443187_LysC_Trypsin.raw	F4
TRUE	GFYLPNQALPNIHDSPKSMSAHLR | LKVEQHAFER	98.9	DSSO	Intra	1	2	GFYLPNQALPNIHDSP[K]SMSAHLR	1xOxidation [M19]; 1xDSSO [K17]	YP_00001	490	L[K]VEQHAFER	1xDSSO [K2]	YP_00001	465	Cryptochrome [Given by client] ;cryptochrome [Drosophila melanogaster]	Cryptochrome [Given by client] ;cryptochrome [Drosophila melanogaster]
	Checked	Sequence	Crosslinker	Crosslink Type	Crosslink Strategy	Identified By	# Proteins	# Identified MS2 Scans	# Identified MS3 Scans	XlinkX Score	Delta XlinkX Score	m/z [Da]	Charge	MH+ [Da]	First Scan	RT [min]	DeltaM [ppm]	Reporter Ion Score	Accessions	Sequence A	Modifications A	Crosslinker Position A	Protein Accession A	Leading Protein Position A	Sequence B	Modifications B	Crosslinker Position B	Protein Accession B	Leading Protein Position B	All Scans	Spectrum File	File ID
	TRUE	GFYLPNQALPNIHDSPKSMSAHLR-LKVEQHAFER	DSSO	Intra	MS2_MS3	MS2	2	1	4	98.9	58.79	1031.51	4	4123.03	18122	42.3191	0.63551	84.95	YP_00001-YP_00001	GFYLPNQALPNIHDSPKSMSAHLR	K17(DSSO);M19(Oxidation)	17	YP_00001	490	LKVEQHAFER	K2(DSSO)	2	YP_00001	465	18122;18123;18124;18125;18126	ChangfanLin10443187_LysC_Trypsin.raw	F4
TRUE	SSLINMKGLVQHTPTDDDISNLLK | STKSVVEYMK	109.46	DSSO	Intra	2	9	SSLINM[K]GLVQHTPTDDDISNLLK	1xOxidation [M6]; 1xDSSO [K7]	YP_00002	569	ST[K]SVVEYMK	1xOxidation [M9]; 1xDSSO [K3]	YP_00002	133	Timeless [Given by client] ;timeless, isoform R [Drosophila melanogaster];timeless, isoform P [Drosophila melanogaster];timeless, isoform T [Drosophila melanogaster];timeless, isoform L [Drosophila melanogaster];timeless, isoform S [Drosophila melanogaster];timeless, isoform M [Drosophila melanogaster];timeless, isoform N [Drosophila melanogaster];timeless, isoform O [Drosophila melanogaster]	Timeless [Given by client] ;timeless, isoform R [Drosophila melanogaster];timeless, isoform P [Drosophila melanogaster];timeless, isoform T [Drosophila melanogaster];timeless, isoform L [Drosophila melanogaster];timeless, isoform S [Drosophila melanogaster];timeless, isoform M [Drosophila melanogaster];timeless, isoform N [Drosophila melanogaster];timeless, isoform O [Drosophila melanogaster]
	Checked	Sequence	Crosslinker	Crosslink Type	Crosslink Strategy	Identified By	# Proteins	# Identified MS2 Scans	# Identified MS3 Scans	XlinkX Score	Delta XlinkX Score	m/z [Da]	Charge	MH+ [Da]	First Scan	RT [min]	DeltaM [ppm]	Reporter Ion Score	Accessions	Sequence A	Modifications A	Crosslinker Position A	Protein Accession A	Leading Protein Position A	Sequence B	Modifications B	Crosslinker Position B	Protein Accession B	Leading Protein Position B	All Scans	Spectrum File	File ID
	TRUE	SSLINMKGLVQHTPTDDDISNLLK-STKSVVEYMK	DSSO	Intra	MS2_MS3	MS2	9	1	2	109.46	62.72	800.798	5	3999.96	22793	49.9192	0.10149	61.04	YP_00002-YP_00002	SSLINMKGLVQHTPTDDDISNLLK	M6(Oxidation);K7(DSSO)	7	YP_00002	569	STKSVVEYMK	K3(DSSO);M9(Oxidation)	3	YP_00002	133	22793;22795;22796;22797;22797;22798	ChangfanLin10443187_LysC_Trypsin.raw	F4
	TRUE	SSLINMKGLVQHTPTDDDISNLLK-STKSVVEYMK	DSSO	Intra	MS2_MS3	MS2	9	1	2	91.6	50.55	1000.75	4	3999.99	22833	49.9866	-6.99907	84.95	YP_00002-YP_00002	SSLINMKGLVQHTPTDDDISNLLK	M6(Oxidation);K7(DSSO)	7	YP_00002	569	STKSVVEYMK	K3(DSSO);M9(Oxidation)	3	YP_00002	133	22833;22834;22835;22836;22837	ChangfanLin10443187_LysC_Trypsin.raw	F4
TRUE	LGKPGLGGGGYPYDVPDYAR | QEGSDLKPYLR	58.98	DSSO	Intra	1	9	LG[K]PGLGGGGYPYDVPDYAR	1xDSSO [K3]	YP_00002	1582	QEGSDL[K]PYLR	1xDSSO [K7]	YP_00002	677	Timeless [Given by client]	Timeless [Given by client] ;timeless, isoform R [Drosophila melanogaster];timeless, isoform P [Drosophila melanogaster];timeless, isoform T [Drosophila melanogaster];timeless, isoform L [Drosophila melanogaster];timeless, isoform S [Drosophila melanogaster];timeless, isoform M [Drosophila melanogaster];timeless, isoform N [Drosophila melanogaster];timeless, isoform O [Drosophila melanogaster]
	Checked	Sequence	Crosslinker	Crosslink Type	Crosslink Strategy	Identified By	# Proteins	# Identified MS2 Scans	# Identified MS3 Scans	XlinkX Score	Delta XlinkX Score	m/z [Da]	Charge	MH+ [Da]	First Scan	RT [min]	DeltaM [ppm]	Reporter Ion Score	Accessions	Sequence A	Modifications A	Crosslinker Position A	Protein Accession A	Leading Protein Position A	Sequence B	Modifications B	Crosslinker Position B	Protein Accession B	Leading Protein Position B	All Scans	Spectrum File	File ID
	TRUE	LGKPGLGGGGYPYDVPDYAR-QEGSDLKPYLR	DSSO	Intra	MS2_MS3	MS2	9	1	2	58.98	27.35	879.43	4	3514.7	24234	52.3377	-0.96616	33.37	YP_00002-YP_00002	LGKPGLGGGGYPYDVPDYAR	K3(DSSO)	3	YP_00002	1582	QEGSDLKPYLR	K7(DSSO)	7	YP_00002	677	24234;24236;24237;24238;24239	ChangfanLin10443187_LysC_Trypsin.raw	F4
TRUE	VTHLNEDDKAHLR | CCPQKR	105.08	DSSO	Intra	1	9	VTHLNEDD[K]AHLR	1xDSSO [K9]	YP_00002	711	CCPQ[K]R	2xCarbamidomethyl [C1; C2]; 1xDSSO [K5]	YP_00002	486	Timeless [Given by client] ;timeless, isoform R [Drosophila melanogaster];timeless, isoform P [Drosophila melanogaster];timeless, isoform T [Drosophila melanogaster];timeless, isoform L [Drosophila melanogaster];timeless, isoform S [Drosophila melanogaster];timeless, isoform M [Drosophila melanogaster];timeless, isoform N [Drosophila melanogaster];timeless, isoform O [Drosophila melanogaster]	Timeless [Given by client] ;timeless, isoform R [Drosophila melanogaster];timeless, isoform P [Drosophila melanogaster];timeless, isoform T [Drosophila melanogaster];timeless, isoform L [Drosophila melanogaster];timeless, isoform S [Drosophila melanogaster];timeless, isoform M [Drosophila melanogaster];timeless, isoform N [Drosophila melanogaster];timeless, isoform O [Drosophila melanogaster]
	Checked	Sequence	Crosslinker	Crosslink Type	Crosslink Strategy	Identified By	# Proteins	# Identified MS2 Scans	# Identified MS3 Scans	XlinkX Score	Delta XlinkX Score	m/z [Da]	Charge	MH+ [Da]	First Scan	RT [min]	DeltaM [ppm]	Reporter Ion Score	Accessions	Sequence A	Modifications A	Crosslinker Position A	Protein Accession A	Leading Protein Position A	Sequence B	Modifications B	Crosslinker Position B	Protein Accession B	Leading Protein Position B	All Scans	Spectrum File	File ID
	TRUE	VTHLNEDDKAHLR-CCPQKR	DSSO	Intra	MS2_MS3	MS3	9	0	4	105.08	43.65	511.441	5	2553.17	2786	14.5014	0.31509	61.04	YP_00002-YP_00002	VTHLNEDDKAHLR	K9(DSSO)	9	YP_00002	711	CCPQKR	C1(Carbamidomethyl);C2(Carbamidomethyl);K5(DSSO)	5	YP_00002	486	2786;2789;2790;2791;2792	ChangfanLin10443187_LysC_Trypsin.raw	F4

### Sheet: Summary
processing steps
Result name: ChangfanLin10443187_LysC_Trypsin					consensus steps
Result file: D:\PD 2.4\Xlinks\ChangfanLin10443187_LysC_Trypsin.msf					Result name: ChangfanLin10443187_LysC_Trypsin
Description: Crosslink processing workflow with score threshold validation to be used for searches of low complexity samples or employing a small FASTA database. Specify the FASTA database and any additional modifications in the Xlinkx search node and in the SequestHT node.					Result file: D:\PD 2.4\Xlinks\ChangfanLin10443187_LysC_Trypsin.pdResult
Workflow based on template: PWF_Fusion_Basic_SequestHT_XlinkxCleavable_MS2_MS3SZ3_trypsin_mis2_6					Description: Result filtered for high confident peptides. Crosslinks are grouped and exported. Set the export directory.
Creation date: 8/18/2021 3:28:45 PM					Workflow based on template: CWF_Basic_XlinkxSZ1
Created with Discoverer version: 2.4.1.15					Creation date: 8/18/2021 3:28:45 PM
					Created with Discoverer version: 2.4.1.15
------------------------------------------------------------------
The workflow tree:					------------------------------------------------------------------
------------------------------------------------------------------					The workflow tree:
					------------------------------------------------------------------
|-(12) Spectrum Files
|-(1) Spectrum Selector					|-(0) MSF Files
|-(2) Xlinkx Detect					|-(1) PSM Grouper
|-(6) Xlinkx Filter					|-(2) Peptide Validator
|-(7) Xlinkx Search					|-(3) Peptide and Protein Filter
|-(8) Xlinkx Validator					|-(4) Protein Scorer
|-(3) Xlinkx Filter					|-(5) Protein Grouping
|-(10) Scan Event Filter					|-(6) Xlinkx Crosslink Grouping
|-(4) Sequest HT					|-(7) Xlinkx Crosslink Export
|-(15) Target Decoy PSM Validator					|-(12) Protein Annotation
|-(16) Scan Event Filter					|-(13) Protein Marker
|-(17) Sequest HT
|-(15) Target Decoy PSM Validator					Post-processing nodes:
					--------------------------------
------------------------------------------------------------------
Processing node 12: Spectrum Files					|-(8) Display Settings
------------------------------------------------------------------					|-(9) Result Statistics
Input Data:					|-(10) Data Distributions
#NAME?
					------------------------------------------------------------------
------------------------------------------------------------------					Processing node 0: MSF Files
Processing node 1: Spectrum Selector					------------------------------------------------------------------
------------------------------------------------------------------					1. Storage Settings:
1. General Settings:					#NAME?
#NAME?					#NAME?
- Use Isotope Pattern in Precursor Reevaluation: True
#NAME?					2. Merging of Identified Peptide and Proteins:
					#NAME?
2. Spectrum Properties Filter:
- Lower RT Limit: 0					3. FASTA Title Line Display:
- Upper RT Limit: 0					#NAME?
- First Scan: 0					#NAME?
- Last Scan: 0
- Lowest Charge State: 0					4. PSM Filters:
- Highest Charge State: 0					- Maximum Delta Cn: 0.05
- Min. Precursor Mass: 500 Da					- Maximum Rank: 0
- Max. Precursor Mass: 10000 Da					- Maximum Delta Mass: 0 ppm
- Total Intensity Threshold: 0
- Minimum Peak Count: 1					Hidden Parameters:
					- MSF File(s): D:\PD 2.4\Xlinks\ChangfanLin10443187_LysC_Trypsin.msf
3. Scan Event Filters:
#NAME?					------------------------------------------------------------------
- Min. Collision Energy: 0					Processing node 1: PSM Grouper
- Max. Collision Energy: 1000					------------------------------------------------------------------
#NAME?					1. Peptide Group Modifications:
					- Site Probability Threshold: 75
4. Peak Filters:
- S/N Threshold (FT-only): 1.5					------------------------------------------------------------------
					Processing node 2: Peptide Validator
5. Replacements for Unrecognized Properties:					------------------------------------------------------------------
#NAME?					1. General Validation Settings:
#NAME?					#NAME?
#NAME?					- Target FDR (Strict) for PSMs: 0.01
#NAME?					- Target FDR (Relaxed) for PSMs: 0.05
- Unrecognized Polarity Replacements: +					- Target FDR (Strict) for Peptides: 0.01
- Unrecognized MS Resolution@200 Replacements: 60000					- Target FDR (Relaxed) for Peptides: 0.05
- Unrecognized MSn Resolution@200 Replacements: 30000
					2. Specific Validation Settings:
6. Precursor Pattern Extraction:					#NAME?
- Precursor Clipping Range Before: 2.5 Da					#NAME?
- Precursor Clipping Range After: 5.5 Da					- Reset Confidences for Nodes without Decoy Search (Fixed score thresholds): False
------------------------------------------------------------------					------------------------------------------------------------------
Processing node 2: Xlinkx Detect					Processing node 3: Peptide and Protein Filter
------------------------------------------------------------------					------------------------------------------------------------------
1. Input Data:					1. Peptide Filters:
#NAME?					#NAME?
- Crosslink Modification: DSSO / +158.004 Da (K)					- Keep Lower Confident PSMs: False
- Minimum S/N: 1.5					- Minimum Peptide Length: 6
- Enable protein N-terminus linkage: False					- Remove Peptides Without Protein Reference: False
2. Sequence Tags:					2. Protein Filters:
- SequenceTag Min Length: 3					- Minimum Number of Peptide Sequences: 1
- SequenceTag Max Length: 9					- Count Only Rank 1 Peptides: False
- SequenceTag Score Filter: False					- Count Peptides Only for Top Scored Protein: False
- Minimum S/N: 10
- Filter immonium ions: True					------------------------------------------------------------------
- Filter duplicate ions: True					Processing node 4: Protein Scorer
					------------------------------------------------------------------
------------------------------------------------------------------					No parameters
Processing node 6: Xlinkx Filter
------------------------------------------------------------------					------------------------------------------------------------------
1. Output Data:					Processing node 5: Protein Grouping
#NAME?					------------------------------------------------------------------
					1. Protein Grouping:
------------------------------------------------------------------					- Apply strict parsimony principle: True
Processing node 7: Xlinkx Search
------------------------------------------------------------------					------------------------------------------------------------------
1. General Data:					Processing node 6: Xlinkx Crosslink Grouping
#NAME?					------------------------------------------------------------------
#NAME?					1. General:
- Maximum Missed Cleavages: 2					- Minimum score threshold: 20
- Maximum Peptides Considered: 10					- Ignore reporter scan identification: False
- Minimum Peptide Length: 6
- Maximum Number Modifications: 4					------------------------------------------------------------------
- Minimum Peptide Mass: 500					Processing node 7: Xlinkx Crosslink Export
- Maximum Peptide Mass: 10000					------------------------------------------------------------------
- Minimum score: 40					1. General:
- Minimum score difference: 4					- xiNET Output Files Directory: D:\PD 2.4\Crosslinking\XlinkOutput files
- Retain FASTA file indexes: True					- Only Master Proteins: True
2. Tolerances:					------------------------------------------------------------------
- Precursor Mass Tolerance: 10 ppm					Processing node 12: Protein Annotation
- FTMS Fragment Mass Tolerance: 30 ppm					------------------------------------------------------------------
- ITMS Fragment Mass Tolerance: 0.5 Da					1. Annotation Aspects:
- Allowed Precursor Mass Offset: 0					- 1. Aspect: Biological Process
- Allowed Precursor Signal To Noise: 10					- 2. Aspect: Cellular Component
					- 3. Aspect: Molecular Function
4. Static Modifications:					- 4. Aspect: None
- Static Modification: Carbamidomethyl / +57.021 Da (C)					- 5. Aspect: None
					- 6. Aspect: None
5. Dynamic Modifications:
- Dynamic Modification: Oxidation / +15.995 Da (M)					------------------------------------------------------------------
- Dynamic Modification: Deamidated / +0.984 Da (N, Q)					Processing node 13: Protein Marker
					------------------------------------------------------------------
------------------------------------------------------------------					5. Annotate Species:
Processing node 8: Xlinkx Validator					- As Species Map: False
------------------------------------------------------------------					- As Species Names: False
1. Input Data:
- FDR threshold: 0.05					6. Mark Additional Entities:
#NAME?					- Annotation Groups: False
					- Pathway Groups: False
2. Advanced:					- Modification Sites: True
- Search concatenated: False					- Peptide Isoform Groups: True
------------------------------------------------------------------					------------------------------------------------------------------
Processing node 3: Xlinkx Filter					Processing node 8: Display Settings
------------------------------------------------------------------					------------------------------------------------------------------
1. Output Data:					1. General:
#NAME?					- Filter Set:
						### Filter Set MasterProteinFilter.filterset contains the following filters:
------------------------------------------------------------------						### Row Filter for TargetProtein:
Processing node 10: Scan Event Filter						### Master is equal to Master
------------------------------------------------------------------						###
Filter Settings:
#NAME?						'magellan filter set' 1 'MasterProteinFilter.filterset' FiltersetProperties 1 'LastFileName' '' Filter 'TargetProtein' 1 NARY_AND 1 = FilterConditionProperties 1 'NamedComparableFilterCondition/DisplayPropertyHint' 'Master' property 'Thermo.PD.EntityDataFramework.MasterProteinAssessment, Thermo.Magellan.EntityDataFramework' 'IsMasterProtein' constant 'Thermo.PD.EntityDataFramework.MasterProteinAs…
- Min. Collision Energy: 0
- Max. Collision Energy: 1000					------------------------------------------------------------------
					Processing node 9: Result Statistics
------------------------------------------------------------------					------------------------------------------------------------------
Processing node 4: Sequest HT					No parameters
------------------------------------------------------------------
1. Input Data:					------------------------------------------------------------------
#NAME?					Processing node 10: Data Distributions
#NAME?					------------------------------------------------------------------
- Max. Missed Cleavage Sites: 2					1. ID Distributions (Bottom-up):
- Min. Peptide Length: 6					#NAME?
- Max. Peptide Length: 150
- Max. Number of Peptides Reported: 10
2. Tolerances:
- Precursor Mass Tolerance: 10 ppm
- Fragment Mass Tolerance: 0.6 Da
- Use Average Precursor Mass: False
- Use Average Fragment Mass: False
3. Spectrum Matching:
- Use Neutral Loss a Ions: True
- Use Neutral Loss b Ions: True
- Use Neutral Loss y Ions: True
- Use Flanking Ions: True
- Weight of a Ions: 0
- Weight of b Ions: 1
- Weight of c Ions: 0
- Weight of x Ions: 0
- Weight of y Ions: 1
- Weight of z Ions: 0
4. Dynamic Modifications:
- Max. Equal Modifications Per Peptide: 3
- Max. Dynamic Modifications Per Peptide: 4
- 1. Dynamic Modification: Oxidation / +15.995 Da (M)
- 2. Dynamic Modification: DSSO Hydrolyzed / +176.014 Da (K)
- 3. Dynamic Modification: DSSO Tris / +279.078 Da (K)
- 4. Dynamic Modification: Deamidated / +0.984 Da (N, Q)
6. Dynamic Modifications (protein terminus):
- 1. N-Terminal Modification: Acetyl / +42.011 Da (N-Terminus)
7. Static Modifications:
- 1. Static Modification: Carbamidomethyl / +57.021 Da (C)
------------------------------------------------------------------
Processing node 15: Target Decoy PSM Validator
------------------------------------------------------------------
1. Target/Decoy Strategy:
#NAME?
2. Input Data:
- Maximum Delta Cn: 0.05
- Maximum Rank: 0
3. FDR Targets:
- Target FDR (Strict): 0.01
- Target FDR (Relaxed): 0.05
------------------------------------------------------------------
Processing node 16: Scan Event Filter
------------------------------------------------------------------
Filter Settings:
#NAME?
#NAME?
#NAME?
- Min. Collision Energy: 0
- Max. Collision Energy: 1000
------------------------------------------------------------------
Processing node 17: Sequest HT
------------------------------------------------------------------
1. Input Data:
#NAME?
#NAME?
- Max. Missed Cleavage Sites: 2
- Min. Peptide Length: 6
- Max. Peptide Length: 150
- Max. Number of Peptides Reported: 10
2. Tolerances:
- Precursor Mass Tolerance: 10 ppm
- Fragment Mass Tolerance: 0.6 Da
- Use Average Precursor Mass: False
- Use Average Fragment Mass: False
3. Spectrum Matching:
- Use Neutral Loss a Ions: True
- Use Neutral Loss b Ions: True
- Use Neutral Loss y Ions: True
- Use Flanking Ions: True
- Weight of a Ions: 0
- Weight of b Ions: 1
- Weight of c Ions: 0
- Weight of x Ions: 0
- Weight of y Ions: 1
- Weight of z Ions: 0
4. Dynamic Modifications:
- Max. Equal Modifications Per Peptide: 3
- Max. Dynamic Modifications Per Peptide: 4
- 1. Dynamic Modification: Oxidation / +15.995 Da (M)
- 2. Dynamic Modification: Xlink:DSSO[54] / +54.011 Da (K)
- 3. Dynamic Modification: Xlink:DSSO[86] / +85.983 Da (K)
- 4. Dynamic Modification: Deamidated / +0.984 Da (N, Q)
6. Dynamic Modifications (protein terminus):
- 1. N-Terminal Modification: Acetyl / +42.011 Da (N-Terminus)
7. Static Modifications:
- 1. Static Modification: Carbamidomethyl / +57.021 Da (C)
