## Supplementary material for "Cryptochrome-Timeless structure reveals circadian clock timing mechanisms": mass-spectroscopy data2

### Sheet: Crosslinks
Checked	Crosslink Sequence	Max. XlinkX Score	Crosslinker	Crosslink Type	# CSMs	# Proteins	Sequence A	Modifications A	Accession A	Position A	Sequence B	Modifications B	Accession B	Position B	Protein Descriptions A	Protein Descriptions B
TRUE	MDVDASMKSSFER | LFKNVQLR	145.29	DSSO	Inter	1	7	MDVDASM[K]SSFER	2xOxidation [M1; M7]; 1xDSSO [K8]	YP_00002	1327	LF[K]NVQLR	1xDSSO [K3]	YP_00001	515	Timeless [Given by client] ;timeless, isoform L [Drosophila melanogaster];timeless, isoform P [Drosophila melanogaster];timeless, isoform R [Drosophila melanogaster];timeless, isoform T [Drosophila melanogaster]	Cryptochrome [Given by client] ;cryptochrome [Drosophila melanogaster]
	Checked	Sequence	Crosslinker	Crosslink Type	Crosslink Strategy	Identified By	# Proteins	# Identified MS2 Scans	# Identified MS3 Scans	XlinkX Score	Delta XlinkX Score	m/z [Da]	Charge	MH+ [Da]	First Scan	RT [min]	DeltaM [ppm]	Reporter Ion Score	Accessions	Sequence A	Modifications A	Crosslinker Position A	Protein Accession A	Leading Protein Position A	Sequence B	Modifications B	Crosslinker Position B	Protein Accession B	Leading Protein Position B	All Scans	Spectrum File	File ID
	TRUE	MDVDASMKSSFER-LFKNVQLR	DSSO	Inter	MS2_MS3	MS3	7	1	3	145.29	66.33	678.072	4	2709.27	15773	37.4071	0.51226	100	YP_00002-YP_00001	MDVDASMKSSFER	M1(Oxidation);M7(Oxidation);K8(DSSO)	8	YP_00002	1327	LFKNVQLR	K3(DSSO)	3	YP_00001	515	15773;15775;15776;15777;15778	ChangfanLin10443187_LysC_Trypsin_GluC.raw	F5
TRUE	IIFLGKGTSAADAVE | LGKPGLGGGSGMATR	80.68	DSSO	Inter	2	2	IIFLG[K]GTSAADAVE	1xDSSO [K6]	YP_00002	1440	LG[K]PGLGGGSGMATR	1xOxidation [M12]; 1xDSSO [K3]	YP_00001	218	Timeless [Given by client] ;Cryptochrome [Given by client]	Cryptochrome [Given by client]
	Checked	Sequence	Crosslinker	Crosslink Type	Crosslink Strategy	Identified By	# Proteins	# Identified MS2 Scans	# Identified MS3 Scans	XlinkX Score	Delta XlinkX Score	m/z [Da]	Charge	MH+ [Da]	First Scan	RT [min]	DeltaM [ppm]	Reporter Ion Score	Accessions	Sequence A	Modifications A	Crosslinker Position A	Protein Accession A	Leading Protein Position A	Sequence B	Modifications B	Crosslinker Position B	Protein Accession B	Leading Protein Position B	All Scans	Spectrum File	File ID
	TRUE	IIFLGKGTSAADAVE-LGKPGLGGGSGMATR	DSSO	Inter	MS2_MS3	MS2	2	1	1	80.68	27.52	1008.51	3	3023.52	23699	50.699	-2.19414	35.17	YP_00001-YP_00002	IIFLGKGTSAADAVE	K6(DSSO)	6	YP_00002	1440	LGKPGLGGGSGMATR	K3(DSSO);M12(Oxidation)	3	YP_00001	218	23699;23701;23702;23703;23704	ChangfanLin10443187_LysC_Trypsin_GluC.raw	F5
	TRUE	LGKPGLGGGSGMATR-IIFLGKGTSAAD	DSSO	Inter	MS2_MS3	MS2	2	1	2	40.72	11.64	908.795	3	2724.37	21520	47.0464	-0.39146	61.04	YP_00002-YP_00001	LGKPGLGGGSGMATR	K3(DSSO);M12(Oxidation)	3	YP_00001	218	IIFLGKGTSAAD	K6(DSSO)	6	YP_00002	1440	21520;21522;21523;21524;21525	ChangfanLin10443187_LysC_Trypsin_GluC.raw	F5
TRUE	EINYKLTYE | NMLAMKSLR	97.31	DSSO	Inter	7	11	EINY[K]LTYE	1xDSSO [K5]; 1xDeamidated [N3]	YP_00002	41	NMLAM[K]SLR	2xOxidation [M2; M5]; 1xDSSO [K6]; 1xDeamidated [N1]	YP_00001	736	Timeless [Given by client] ;timeless, isoform R [Drosophila melanogaster];timeless, isoform P [Drosophila melanogaster];timeless, isoform T [Drosophila melanogaster];timeless, isoform L [Drosophila melanogaster];timeless, isoform S [Drosophila melanogaster];timeless, isoform M [Drosophila melanogaster];timeless, isoform N [Drosophila melanogaster];timeless, isoform O [Drosophila melanogaster]	Cryptochrome [Given by client] ;cryptochrome [Drosophila melanogaster]
	Checked	Sequence	Crosslinker	Crosslink Type	Crosslink Strategy	Identified By	# Proteins	# Identified MS2 Scans	# Identified MS3 Scans	XlinkX Score	Delta XlinkX Score	m/z [Da]	Charge	MH+ [Da]	First Scan	RT [min]	DeltaM [ppm]	Reporter Ion Score	Accessions	Sequence A	Modifications A	Crosslinker Position A	Protein Accession A	Leading Protein Position A	Sequence B	Modifications B	Crosslinker Position B	Protein Accession B	Leading Protein Position B	All Scans	Spectrum File	File ID
	TRUE	NMLAMKSLR-INYKLTYE	DSSO	Inter	MS2_MS3	MS2	11	1	1	97.31	22.56	766.369	3	2297.09	18350	41.7054	-2.66365	54.03	YP_00002-YP_00001	NMLAMKSLR	M2(Oxidation);M5(Oxidation);K6(DSSO)	6	YP_00001	736	INYKLTYE	N2(Deamidated);K4(DSSO)	4	YP_00002	41	18350;18352;18353;18354;18355	ChangfanLin10443187_LysC_Trypsin_GluC.raw	F5
	TRUE	NMLAMKSLR-INYKLTYE	DSSO	Inter	MS2_MS3	MS2	11	1	1	97.31	50.74	766.04	3	2296.1	17687	40.628	-0.91257	54.03	YP_00002-YP_00001	NMLAMKSLR	M2(Oxidation);M5(Oxidation);K6(DSSO)	6	YP_00001	736	INYKLTYE	K4(DSSO)	4	YP_00002	41	17687;17691;17692;17693;17694	ChangfanLin10443187_LysC_Trypsin_GluC.raw	F5
	TRUE	EINYKLTYE-NMLAMKSLR	DSSO	Inter	MS2_MS3	MS2	11	1	1	91.26	44.69	809.054	3	2425.15	18473	41.9106	-1.57287	31.75	YP_00001-YP_00002	EINYKLTYE	K5(DSSO)	5	YP_00002	41	NMLAMKSLR	M2(Oxidation);M5(Oxidation);K6(DSSO)	6	YP_00001	736	18473;18475;18476;18477;18478	ChangfanLin10443187_LysC_Trypsin_GluC.raw	F5
	TRUE	NMLAMKSLR-INYKLTYE	DSSO	Inter	MS2_MS3	MS2	11	1	0	90.94	39.97	766.04	3	2296.11	17180	39.7748	-1.86994	32.2	YP_00002-YP_00001	NMLAMKSLR	M2(Oxidation);M5(Oxidation);K6(DSSO)	6	YP_00001	736	INYKLTYE	K4(DSSO)	4	YP_00002	41	17180;17185;17186;17187;17188	ChangfanLin10443187_LysC_Trypsin_GluC.raw	F5
	TRUE	NMLAMKSLR-INYKLTYE	DSSO	Inter	MS2_MS3	MS2	11	1	2	71.07	26.93	766.367	3	2297.09	21042	46.1981	-0.11175	49.07	YP_00002-YP_00001	NMLAMKSLR	N1(Deamidated);M2(Oxidation);M5(Oxidation);K6(DSSO)	6	YP_00001	736	INYKLTYE	K4(DSSO)	4	YP_00002	41	21042;21044;21045;21046;21047	ChangfanLin10443187_LysC_Trypsin_GluC.raw	F5
	TRUE	NMLAMKSLR-INYKLTYE	DSSO	Inter	MS2_MS3	MS2	11	1	1	67.06	23.35	766.367	3	2297.09	20870	45.9128	-0.66997	54.03	YP_00002-YP_00001	NMLAMKSLR	N1(Deamidated);M2(Oxidation);M5(Oxidation);K6(DSSO)	6	YP_00001	736	INYKLTYE	K4(DSSO)	4	YP_00002	41	20870;20875;20876;20877;20878	ChangfanLin10443187_LysC_Trypsin_GluC.raw	F5
	TRUE	NMLAMKSLR-INYKLTYE	DSSO	Inter	MS2_MS3	MS2	11	1	0	67.06	30.86	766.368	3	2297.09	19378	43.3963	-0.82947	54.03	YP_00002-YP_00001	NMLAMKSLR	N1(Deamidated);M2(Oxidation);M5(Oxidation);K6(DSSO)	6	YP_00001	736	INYKLTYE	K4(DSSO)	4	YP_00002	41	19378;19380;19381;19382;19383	ChangfanLin10443187_LysC_Trypsin_GluC.raw	F5
TRUE	VPADKPDGSEE | LFKNVQLR	47.85	DSSO	Inter	1	11	VPAD[K]PDGSEE	1xDSSO [K5]	YP_00002	328	LF[K]NVQLR	1xDSSO [K3]	YP_00001	515	Timeless [Given by client] ;timeless, isoform R [Drosophila melanogaster];timeless, isoform P [Drosophila melanogaster];timeless, isoform T [Drosophila melanogaster];timeless, isoform L [Drosophila melanogaster];timeless, isoform S [Drosophila melanogaster];timeless, isoform M [Drosophila melanogaster];timeless, isoform N [Drosophila melanogaster];timeless, isoform O [Drosophila melanogaster]	Cryptochrome [Given by client] ;cryptochrome [Drosophila melanogaster]
	Checked	Sequence	Crosslinker	Crosslink Type	Crosslink Strategy	Identified By	# Proteins	# Identified MS2 Scans	# Identified MS3 Scans	XlinkX Score	Delta XlinkX Score	m/z [Da]	Charge	MH+ [Da]	First Scan	RT [min]	DeltaM [ppm]	Reporter Ion Score	Accessions	Sequence A	Modifications A	Crosslinker Position A	Protein Accession A	Leading Protein Position A	Sequence B	Modifications B	Crosslinker Position B	Protein Accession B	Leading Protein Position B	All Scans	Spectrum File	File ID
	TRUE	VPADKPDGSEE-LFKNVQLR	DSSO	Inter	MS2_MS3	MS2	11	1	2	47.85	13.77	773.383	3	2318.13	15270	36.605	-0.33626	61.04	YP_00001-YP_00002	VPADKPDGSEE	K5(DSSO)	5	YP_00002	328	LFKNVQLR	K3(DSSO)	3	YP_00001	515	15270;15272;15273;15274;15275	ChangfanLin10443187_LysC_Trypsin_GluC.raw	F5
TRUE	VVQGDSDVGPYLGGLAVKE | LGKPGLGGGSGMATR	80.44	DSSO	Intra	2	1	VVQGDSDVGPYLGGLAV[K]E	1xDSSO [K18]	YP_00001	205	LG[K]PGLGGGSGMATR	1xOxidation [M12]; 1xDSSO [K3]	YP_00001	218	Cryptochrome [Given by client]	Cryptochrome [Given by client]
	Checked	Sequence	Crosslinker	Crosslink Type	Crosslink Strategy	Identified By	# Proteins	# Identified MS2 Scans	# Identified MS3 Scans	XlinkX Score	Delta XlinkX Score	m/z [Da]	Charge	MH+ [Da]	First Scan	RT [min]	DeltaM [ppm]	Reporter Ion Score	Accessions	Sequence A	Modifications A	Crosslinker Position A	Protein Accession A	Leading Protein Position A	Sequence B	Modifications B	Crosslinker Position B	Protein Accession B	Leading Protein Position B	All Scans	Spectrum File	File ID
	TRUE	VVQGDSDVGPYLGGLAVKE-LGKPGLGGGSGMATR	DSSO	Intra	MS2_MS3	MS2	1	1	2	80.44	24.87	1145.57	3	3434.7	24821	52.4929	-2.14961	84.95	YP_00001-YP_00001	VVQGDSDVGPYLGGLAVKE	K18(DSSO)	18	YP_00001	205	LGKPGLGGGSGMATR	K3(DSSO);M12(Oxidation)	3	YP_00001	218	24821;24826;24827;24828;24829	ChangfanLin10443187_LysC_Trypsin_GluC.raw	F5
	TRUE	LGKPGLGGGSGMATR-VGPYLGGLAVKE	DSSO	Intra	MS2_MS3	MS2	1	1	2	47.6	7.17	912.139	3	2734.4	22188	48.148	-4.30373	84.95	YP_00001-YP_00001	LGKPGLGGGSGMATR	K3(DSSO);M12(Oxidation)	3	YP_00001	218	VGPYLGGLAVKE	K11(DSSO)	11	YP_00001	205	22188;22189;22190;22191;22192	ChangfanLin10443187_LysC_Trypsin_GluC.raw	F5
TRUE	LFKNVQLR | QKLISEE	59.29	DSSO	Intra	1	2	LF[K]NVQLR	1xDSSO [K3]	YP_00001	515	Q[K]LISEE	1xDSSO [K2]	YP_00001	30	Cryptochrome [Given by client] ;cryptochrome [Drosophila melanogaster]	Cryptochrome [Given by client] ;Cryptochrome [Given by client] ;Cryptochrome [Given by client]
	Checked	Sequence	Crosslinker	Crosslink Type	Crosslink Strategy	Identified By	# Proteins	# Identified MS2 Scans	# Identified MS3 Scans	XlinkX Score	Delta XlinkX Score	m/z [Da]	Charge	MH+ [Da]	First Scan	RT [min]	DeltaM [ppm]	Reporter Ion Score	Accessions	Sequence A	Modifications A	Crosslinker Position A	Protein Accession A	Leading Protein Position A	Sequence B	Modifications B	Crosslinker Position B	Protein Accession B	Leading Protein Position B	All Scans	Spectrum File	File ID
	TRUE	LFKNVQLR-QKLISEE	DSSO	Intra	MS2_MS3	MS2	2	1	1	59.29	16.57	674.362	3	2021.07	18892	42.5679	0.51709	61.04	YP_00001-YP_00001	LFKNVQLR	K3(DSSO)	3	YP_00001	515	QKLISEE	K2(DSSO)	2	YP_00001	30	18892;18894;18895;18896;18897	ChangfanLin10443187_LysC_Trypsin_GluC.raw	F5
TRUE	SSLVTCPVALAKR | LMNVPKE	72.05	DSSO	Intra	1	2	SSLVTCPVALA[K]R	1xCarbamidomethyl [C6]; 1xDSSO [K12]	YP_00001	671	LMNVP[K]E	1xOxidation [M2]; 1xDSSO [K6]	YP_00001	692	Cryptochrome [Given by client] ;cryptochrome [Drosophila melanogaster]	Cryptochrome [Given by client] ;cryptochrome [Drosophila melanogaster]
	Checked	Sequence	Crosslinker	Crosslink Type	Crosslink Strategy	Identified By	# Proteins	# Identified MS2 Scans	# Identified MS3 Scans	XlinkX Score	Delta XlinkX Score	m/z [Da]	Charge	MH+ [Da]	First Scan	RT [min]	DeltaM [ppm]	Reporter Ion Score	Accessions	Sequence A	Modifications A	Crosslinker Position A	Protein Accession A	Leading Protein Position A	Sequence B	Modifications B	Crosslinker Position B	Protein Accession B	Leading Protein Position B	All Scans	Spectrum File	File ID
	TRUE	SSLVTCPVALAKR-LMNVPKE	DSSO	Intra	MS2_MS3	MS2	2	1	0	72.05	17.65	802.412	3	2405.22	17805	40.8165	0.72452	37.17	YP_00001-YP_00001	SSLVTCPVALAKR	C6(Carbamidomethyl);K12(DSSO)	12	YP_00001	671	LMNVPKE	M2(Oxidation);K6(DSSO)	6	YP_00001	692	17805;17809;17810;17811;17812	ChangfanLin10443187_LysC_Trypsin_GluC.raw	F5
TRUE	IIDLSMAVKR | NMLAMKSLR	121.68	DSSO	Intra	5	2	IIDLSMAV[K]R	1xOxidation [M6]; 1xDSSO [K9]	YP_00001	729	NMLAM[K]SLR	2xOxidation [M2; M5]; 1xDSSO [K6]; 1xDeamidated [N1]	YP_00001	736	Cryptochrome [Given by client] ;cryptochrome [Drosophila melanogaster]	Cryptochrome [Given by client] ;cryptochrome [Drosophila melanogaster]
	Checked	Sequence	Crosslinker	Crosslink Type	Crosslink Strategy	Identified By	# Proteins	# Identified MS2 Scans	# Identified MS3 Scans	XlinkX Score	Delta XlinkX Score	m/z [Da]	Charge	MH+ [Da]	First Scan	RT [min]	DeltaM [ppm]	Reporter Ion Score	Accessions	Sequence A	Modifications A	Crosslinker Position A	Protein Accession A	Leading Protein Position A	Sequence B	Modifications B	Crosslinker Position B	Protein Accession B	Leading Protein Position B	All Scans	Spectrum File	File ID
	TRUE	IIDLSMAVKR-NMLAMKSLR	DSSO	Intra	MS2_MS3	MS2	2	1	1	121.68	50.66	805.413	3	2414.23	15888	37.6035	0.81554	49.07	YP_00001-YP_00001	IIDLSMAVKR	M6(Oxidation);K9(DSSO)	9	YP_00001	729	NMLAMKSLR	M2(Oxidation);M5(Oxidation);K6(DSSO)	6	YP_00001	736	15888;15890;15891;15892;15893	ChangfanLin10443187_LysC_Trypsin_GluC.raw	F5
	TRUE	IIDLSMAVKR-NMLAMKSLR	DSSO	Intra	MS2_MS3	MS2	2	1	1	104.94	27.18	604.313	4	2414.23	16073	37.9231	-1.53104	61.04	YP_00001-YP_00001	IIDLSMAVKR	M6(Oxidation);K9(DSSO)	9	YP_00001	729	NMLAMKSLR	M2(Oxidation);M5(Oxidation);K6(DSSO)	6	YP_00001	736	16073;16075;16076;16077;16078	ChangfanLin10443187_LysC_Trypsin_GluC.raw	F5
	TRUE	IIDLSMAVKR-NMLAMKSLR	DSSO	Intra	MS2_MS3	MS2	2	1	1	85.06	31.6	800.083	3	2398.23	18423	41.826	-0.67309	49.07	YP_00001-YP_00001	IIDLSMAVKR	K9(DSSO)	9	YP_00001	729	NMLAMKSLR	M2(Oxidation);M5(Oxidation);K6(DSSO)	6	YP_00001	736	18423;18425;18426;18427;18428	ChangfanLin10443187_LysC_Trypsin_GluC.raw	F5
	TRUE	IIDLSMAVKR-NMLAMKSLR	DSSO	Intra	MS2_MS3	MS2	2	1	1	75.31	37.07	805.744	3	2415.22	18927	42.6244	-2.36747	42.1	YP_00001-YP_00001	IIDLSMAVKR	M6(Oxidation);K9(DSSO)	9	YP_00001	729	NMLAMKSLR	N1(Deamidated);M2(Oxidation);M5(Oxidation);K6(DSSO)	6	YP_00001	736	18927;18929;18930;18931;18932	ChangfanLin10443187_LysC_Trypsin_GluC.raw	F5
	TRUE	IIDLSMAVKR-NMLAMKSLR	DSSO	Intra	MS2_MS3	MS2	2	1	0	50.02	22.5	800.083	3	2398.24	19061	42.8528	-1.28414	42.1	YP_00001-YP_00001	IIDLSMAVKR	M6(Oxidation);K9(DSSO)	9	YP_00001	729	NMLAMKSLR	M5(Oxidation);K6(DSSO)	6	YP_00001	736	19061;19066;19067;19068;19069	ChangfanLin10443187_LysC_Trypsin_GluC.raw	F5
TRUE	KGQEYQNAMAR | VPADKPDGSEE	68.42	DSSO	Intra	1	9	[K]GQEYQNAMAR	1xDeamidated [Q6]; 1xOxidation [M9]; 1xDSSO [K1]	YP_00002	313	VPAD[K]PDGSEE	1xDSSO [K5]	YP_00002	328	Timeless [Given by client] ;timeless, isoform R [Drosophila melanogaster];timeless, isoform P [Drosophila melanogaster];timeless, isoform T [Drosophila melanogaster];timeless, isoform L [Drosophila melanogaster];timeless, isoform S [Drosophila melanogaster];timeless, isoform M [Drosophila melanogaster];timeless, isoform N [Drosophila melanogaster];timeless, isoform O [Drosophila melanogaster]	Timeless [Given by client] ;timeless, isoform R [Drosophila melanogaster];timeless, isoform P [Drosophila melanogaster];timeless, isoform T [Drosophila melanogaster];timeless, isoform L [Drosophila melanogaster];timeless, isoform S [Drosophila melanogaster];timeless, isoform M [Drosophila melanogaster];timeless, isoform N [Drosophila melanogaster];timeless, isoform O [Drosophila melanogaster]
	Checked	Sequence	Crosslinker	Crosslink Type	Crosslink Strategy	Identified By	# Proteins	# Identified MS2 Scans	# Identified MS3 Scans	XlinkX Score	Delta XlinkX Score	m/z [Da]	Charge	MH+ [Da]	First Scan	RT [min]	DeltaM [ppm]	Reporter Ion Score	Accessions	Sequence A	Modifications A	Crosslinker Position A	Protein Accession A	Leading Protein Position A	Sequence B	Modifications B	Crosslinker Position B	Protein Accession B	Leading Protein Position B	All Scans	Spectrum File	File ID
	TRUE	KGQEYQNAMAR-VPADKPDGSEE	DSSO	Intra	MS2_MS3	MS2	9	1	1	68.42	36.2	871.708	3	2613.11	5654	19.3402	-0.93719	61.04	YP_00002-YP_00002	KGQEYQNAMAR	K1(DSSO);Q6(Deamidated);M9(Oxidation)	1	YP_00002	313	VPADKPDGSEE	K5(DSSO)	5	YP_00002	328	5654;5656;5657;5658;5659	ChangfanLin10443187_LysC_Trypsin_GluC.raw	F5
TRUE	YMKHILE | STKSVVE	55.52	DSSO	Intra	1	9	YM[K]HILE	1xOxidation [M2]; 1xDSSO [K3]	YP_00002	140	ST[K]SVVE	1xDSSO [K3]	YP_00002	133	Timeless [Given by client] ;timeless, isoform R [Drosophila melanogaster];timeless, isoform P [Drosophila melanogaster];timeless, isoform T [Drosophila melanogaster];timeless, isoform L [Drosophila melanogaster];timeless, isoform S [Drosophila melanogaster];timeless, isoform M [Drosophila melanogaster];timeless, isoform N [Drosophila melanogaster];timeless, isoform O [Drosophila melanogaster]	Timeless [Given by client] ;timeless, isoform R [Drosophila melanogaster];timeless, isoform P [Drosophila melanogaster];timeless, isoform T [Drosophila melanogaster];timeless, isoform L [Drosophila melanogaster];timeless, isoform S [Drosophila melanogaster];timeless, isoform M [Drosophila melanogaster];timeless, isoform N [Drosophila melanogaster];timeless, isoform O [Drosophila melanogaster]
	Checked	Sequence	Crosslinker	Crosslink Type	Crosslink Strategy	Identified By	# Proteins	# Identified MS2 Scans	# Identified MS3 Scans	XlinkX Score	Delta XlinkX Score	m/z [Da]	Charge	MH+ [Da]	First Scan	RT [min]	DeltaM [ppm]	Reporter Ion Score	Accessions	Sequence A	Modifications A	Crosslinker Position A	Protein Accession A	Leading Protein Position A	Sequence B	Modifications B	Crosslinker Position B	Protein Accession B	Leading Protein Position B	All Scans	Spectrum File	File ID
	TRUE	YMKHILE-STKSVVE	DSSO	Intra	MS2_MS3	MS2	9	1	0	55.52	7.7	619.299	3	1855.88	11449	29.7405	-0.6648	49.07	YP_00002-YP_00002	YMKHILE	M2(Oxidation);K3(DSSO)	3	YP_00002	140	STKSVVE	K3(DSSO)	3	YP_00002	133	11449;11451;11452;11453;11454	ChangfanLin10443187_LysC_Trypsin_GluC.raw	F5
TRUE	SSAKLGGCQTIR | TYNKVTHLNE	107.43	DSSO	Intra	1	9	SSA[K]LGGCQTIR	1xCarbamidomethyl [C8]; 1xDSSO [K4]	YP_00002	767	TYN[K]VTHLNE	1xDSSO [K4]	YP_00002	702	Timeless [Given by client] ;timeless, isoform R [Drosophila melanogaster];timeless, isoform P [Drosophila melanogaster];timeless, isoform T [Drosophila melanogaster];timeless, isoform L [Drosophila melanogaster];timeless, isoform S [Drosophila melanogaster];timeless, isoform M [Drosophila melanogaster];timeless, isoform N [Drosophila melanogaster];timeless, isoform O [Drosophila melanogaster]	Timeless [Given by client] ;timeless, isoform R [Drosophila melanogaster];timeless, isoform P [Drosophila melanogaster];timeless, isoform T [Drosophila melanogaster];timeless, isoform L [Drosophila melanogaster];timeless, isoform S [Drosophila melanogaster];timeless, isoform M [Drosophila melanogaster];timeless, isoform N [Drosophila melanogaster];timeless, isoform O [Drosophila melanogaster]
	Checked	Sequence	Crosslinker	Crosslink Type	Crosslink Strategy	Identified By	# Proteins	# Identified MS2 Scans	# Identified MS3 Scans	XlinkX Score	Delta XlinkX Score	m/z [Da]	Charge	MH+ [Da]	First Scan	RT [min]	DeltaM [ppm]	Reporter Ion Score	Accessions	Sequence A	Modifications A	Crosslinker Position A	Protein Accession A	Leading Protein Position A	Sequence B	Modifications B	Crosslinker Position B	Protein Accession B	Leading Protein Position B	All Scans	Spectrum File	File ID
	TRUE	SSAKLGGCQTIR-TYNKVTHLNE	DSSO	Intra	MS2_MS3	MS2	9	1	0	107.43	60.36	664.074	4	2653.27	10100	27.3395	-1.20933	45.23	YP_00002-YP_00002	SSAKLGGCQTIR	K4(DSSO);C8(Carbamidomethyl)	4	YP_00002	767	TYNKVTHLNE	K4(DSSO)	4	YP_00002	702	10100;10102;10103;10104;10105	ChangfanLin10443187_LysC_Trypsin_GluC.raw	F5
TRUE	KAHAMASTPSPSE | GSDLKPYLR	54.76	DSSO	Intra	1	9	[K]AHAMASTPSPSE	1xOxidation [M5]; 1xDSSO [K1]	YP_00002	1171	GSDL[K]PYLR	1xDSSO [K5]	YP_00002	677	Timeless [Given by client] ;timeless, isoform L [Drosophila melanogaster];timeless, isoform P [Drosophila melanogaster];timeless, isoform R [Drosophila melanogaster];timeless, isoform T [Drosophila melanogaster]	Timeless [Given by client] ;timeless, isoform R [Drosophila melanogaster];timeless, isoform P [Drosophila melanogaster];timeless, isoform T [Drosophila melanogaster];timeless, isoform L [Drosophila melanogaster];timeless, isoform S [Drosophila melanogaster];timeless, isoform M [Drosophila melanogaster];timeless, isoform N [Drosophila melanogaster];timeless, isoform O [Drosophila melanogaster]
	Checked	Sequence	Crosslinker	Crosslink Type	Crosslink Strategy	Identified By	# Proteins	# Identified MS2 Scans	# Identified MS3 Scans	XlinkX Score	Delta XlinkX Score	m/z [Da]	Charge	MH+ [Da]	First Scan	RT [min]	DeltaM [ppm]	Reporter Ion Score	Accessions	Sequence A	Modifications A	Crosslinker Position A	Protein Accession A	Leading Protein Position A	Sequence B	Modifications B	Crosslinker Position B	Protein Accession B	Leading Protein Position B	All Scans	Spectrum File	File ID
	TRUE	KAHAMASTPSPSE-GSDLKPYLR	DSSO	Intra	MS2_MS3	MS2	9	1	0	54.76	10.32	634.552	4	2535.19	9406	26.016	-1.07764	49.07	YP_00002-YP_00002	KAHAMASTPSPSE	K1(DSSO);M5(Oxidation)	1	YP_00002	1171	GSDLKPYLR	K5(DSSO)	5	YP_00002	677	9406;9411;9412;9413;9414	ChangfanLin10443187_LysC_Trypsin_GluC.raw	F5
TRUE	SSAKLGGCQTIR | VPADKPDGSEE	54.41	DSSO	Intra	1	9	SSA[K]LGGCQTIR	1xCarbamidomethyl [C8]; 1xDSSO [K4]	YP_00002	767	VPAD[K]PDGSEE	1xDSSO [K5]	YP_00002	328	Timeless [Given by client] ;timeless, isoform R [Drosophila melanogaster];timeless, isoform P [Drosophila melanogaster];timeless, isoform T [Drosophila melanogaster];timeless, isoform L [Drosophila melanogaster];timeless, isoform S [Drosophila melanogaster];timeless, isoform M [Drosophila melanogaster];timeless, isoform N [Drosophila melanogaster];timeless, isoform O [Drosophila melanogaster]	Timeless [Given by client] ;timeless, isoform R [Drosophila melanogaster];timeless, isoform P [Drosophila melanogaster];timeless, isoform T [Drosophila melanogaster];timeless, isoform L [Drosophila melanogaster];timeless, isoform S [Drosophila melanogaster];timeless, isoform M [Drosophila melanogaster];timeless, isoform N [Drosophila melanogaster];timeless, isoform O [Drosophila melanogaster]
	Checked	Sequence	Crosslinker	Crosslink Type	Crosslink Strategy	Identified By	# Proteins	# Identified MS2 Scans	# Identified MS3 Scans	XlinkX Score	Delta XlinkX Score	m/z [Da]	Charge	MH+ [Da]	First Scan	RT [min]	DeltaM [ppm]	Reporter Ion Score	Accessions	Sequence A	Modifications A	Crosslinker Position A	Protein Accession A	Leading Protein Position A	Sequence B	Modifications B	Crosslinker Position B	Protein Accession B	Leading Protein Position B	All Scans	Spectrum File	File ID
	TRUE	SSAKLGGCQTIR-VPADKPDGSEE	DSSO	Intra	MS2_MS3	MS2	9	1	1	54.41	14.36	860.064	3	2578.18	9128	25.5316	-0.67898	61.04	YP_00002-YP_00002	SSAKLGGCQTIR	K4(DSSO);C8(Carbamidomethyl)	4	YP_00002	767	VPADKPDGSEE	K5(DSSO)	5	YP_00002	328	9128;9132;9133;9134;9135	ChangfanLin10443187_LysC_Trypsin_GluC.raw	F5
TRUE	SSAKLGGCQTIR | DDKAHLR	104.64	DSSO	Intra	5	9	SSA[K]LGGCQTIR	1xCarbamidomethyl [C8]; 1xDSSO [K4]	YP_00002	767	DD[K]AHLR	1xDSSO [K3]	YP_00002	711	Timeless [Given by client] ;timeless, isoform R [Drosophila melanogaster];timeless, isoform P [Drosophila melanogaster];timeless, isoform T [Drosophila melanogaster];timeless, isoform L [Drosophila melanogaster];timeless, isoform S [Drosophila melanogaster];timeless, isoform M [Drosophila melanogaster];timeless, isoform N [Drosophila melanogaster];timeless, isoform O [Drosophila melanogaster]	Timeless [Given by client] ;timeless, isoform R [Drosophila melanogaster];timeless, isoform P [Drosophila melanogaster];timeless, isoform T [Drosophila melanogaster];timeless, isoform L [Drosophila melanogaster];timeless, isoform S [Drosophila melanogaster];timeless, isoform M [Drosophila melanogaster];timeless, isoform N [Drosophila melanogaster];timeless, isoform O [Drosophila melanogaster]
	Checked	Sequence	Crosslinker	Crosslink Type	Crosslink Strategy	Identified By	# Proteins	# Identified MS2 Scans	# Identified MS3 Scans	XlinkX Score	Delta XlinkX Score	m/z [Da]	Charge	MH+ [Da]	First Scan	RT [min]	DeltaM [ppm]	Reporter Ion Score	Accessions	Sequence A	Modifications A	Crosslinker Position A	Protein Accession A	Leading Protein Position A	Sequence B	Modifications B	Crosslinker Position B	Protein Accession B	Leading Protein Position B	All Scans	Spectrum File	File ID
	TRUE	SSAKLGGCQTIR-DDKAHLR	DSSO	Intra	MS2_MS3	MS2	9	1	1	104.64	32.77	573.032	4	2289.1	6157	20.1842	1.11248	61.04	YP_00002-YP_00002	SSAKLGGCQTIR	K4(DSSO);C8(Carbamidomethyl)	4	YP_00002	767	DDKAHLR	K3(DSSO)	3	YP_00002	711	6157;6163;6164;6164;6165	ChangfanLin10443187_LysC_Trypsin_GluC.raw	F5
	TRUE	SSAKLGGCQTIR-DDKAHLR	DSSO	Intra	MS2_MS3	MS2	9	1	0	100.15	41.51	458.627	5	2289.11	6156	20.1819	0.10471	49.07	YP_00002-YP_00002	SSAKLGGCQTIR	K4(DSSO);C8(Carbamidomethyl)	4	YP_00002	767	DDKAHLR	K3(DSSO)	3	YP_00002	711	6156;6158;6159;6160;6161	ChangfanLin10443187_LysC_Trypsin_GluC.raw	F5
	TRUE	SSAKLGGCQTIR-DDKAHLR	DSSO	Intra	MS2_MS3	MS3	9	1	2	99	43.47	573.033	4	2289.11	6619	21.0165	0.62483	61.04	YP_00002-YP_00002	SSAKLGGCQTIR	K4(DSSO);C8(Carbamidomethyl)	4	YP_00002	767	DDKAHLR	K3(DSSO)	3	YP_00002	711	6619;6621;6622;6623;6624	ChangfanLin10443187_LysC_Trypsin_GluC.raw	F5
	TRUE	SSAKLGGCQTIR-DDKAHLR	DSSO	Intra	MS2_MS3	MS2	9	1	1	67.76	29.11	763.707	3	2289.11	6132	20.1413	-0.09377	37.17	YP_00002-YP_00002	SSAKLGGCQTIR	K4(DSSO);C8(Carbamidomethyl)	4	YP_00002	767	DDKAHLR	K3(DSSO)	3	YP_00002	711	6132;6135;6136;6137;6138	ChangfanLin10443187_LysC_Trypsin_GluC.raw	F5
	TRUE	SSAKLGGCQTIR-DDKAHLR	DSSO	Intra	MS2_MS3	MS2	9	1	0	51.81	8.94	458.628	5	2289.11	6661	21.0847	-1.62917	49.07	YP_00002-YP_00002	SSAKLGGCQTIR	K4(DSSO);C8(Carbamidomethyl)	4	YP_00002	767	DDKAHLR	K3(DSSO)	3	YP_00002	711	6661;6663;6664;6665;6666	ChangfanLin10443187_LysC_Trypsin_GluC.raw	F5
TRUE	VPADKPDGSEE | DDKAHLR	46.02	DSSO	Intra	1	9	VPAD[K]PDGSEE	1xDSSO [K5]	YP_00002	328	DD[K]AHLR	1xDSSO [K3]	YP_00002	711	Timeless [Given by client] ;timeless, isoform R [Drosophila melanogaster];timeless, isoform P [Drosophila melanogaster];timeless, isoform T [Drosophila melanogaster];timeless, isoform L [Drosophila melanogaster];timeless, isoform S [Drosophila melanogaster];timeless, isoform M [Drosophila melanogaster];timeless, isoform N [Drosophila melanogaster];timeless, isoform O [Drosophila melanogaster]	Timeless [Given by client] ;timeless, isoform R [Drosophila melanogaster];timeless, isoform P [Drosophila melanogaster];timeless, isoform T [Drosophila melanogaster];timeless, isoform L [Drosophila melanogaster];timeless, isoform S [Drosophila melanogaster];timeless, isoform M [Drosophila melanogaster];timeless, isoform N [Drosophila melanogaster];timeless, isoform O [Drosophila melanogaster]
	Checked	Sequence	Crosslinker	Crosslink Type	Crosslink Strategy	Identified By	# Proteins	# Identified MS2 Scans	# Identified MS3 Scans	XlinkX Score	Delta XlinkX Score	m/z [Da]	Charge	MH+ [Da]	First Scan	RT [min]	DeltaM [ppm]	Reporter Ion Score	Accessions	Sequence A	Modifications A	Crosslinker Position A	Protein Accession A	Leading Protein Position A	Sequence B	Modifications B	Crosslinker Position B	Protein Accession B	Leading Protein Position B	All Scans	Spectrum File	File ID
	TRUE	VPADKPDGSEE-DDKAHLR	DSSO	Intra	MS2_MS3	MS2	9	1	0	46.02	19.94	718.992	3	2154.96	5694	19.3995	-0.04989	61.04	YP_00002-YP_00002	VPADKPDGSEE	K5(DSSO)	5	YP_00002	328	DDKAHLR	K3(DSSO)	3	YP_00002	711	5694;5699;5700;5701;5702	ChangfanLin10443187_LysC_Trypsin_GluC.raw	F5
TRUE	QKLISEEDLGGGE | QKLISEED	92.08	DSSO	Intra	1	1	Q[K]LISEEDLGGGE	1xDSSO [K2]	YP_00001	17	Q[K]LISEED	1xDSSO [K2]	YP_00001	30	Cryptochrome [Given by client] ;Cryptochrome [Given by client]	Cryptochrome [Given by client] ;Cryptochrome [Given by client] ;Cryptochrome [Given by client]
	Checked	Sequence	Crosslinker	Crosslink Type	Crosslink Strategy	Identified By	# Proteins	# Identified MS2 Scans	# Identified MS3 Scans	XlinkX Score	Delta XlinkX Score	m/z [Da]	Charge	MH+ [Da]	First Scan	RT [min]	DeltaM [ppm]	Reporter Ion Score	Accessions	Sequence A	Modifications A	Crosslinker Position A	Protein Accession A	Leading Protein Position A	Sequence B	Modifications B	Crosslinker Position B	Protein Accession B	Leading Protein Position B	All Scans	Spectrum File	File ID
	TRUE	QKLISEEDLGGGE-QKLISEED	DSSO	Intra	MS2_MS3	MS2	1	1	0	92.08	16.97	831.724	3	2493.16	22475	48.6269	-0.73844	49.07	YP_00001-YP_00001	QKLISEEDLGGGE	K2(DSSO)	2	YP_00001	17	QKLISEED	K2(DSSO)	2	YP_00001	30	22475;22477;22478;22479;22480	ChangfanLin10443187_LysC_Trypsin_GluC.raw	F5
TRUE	TIMSPMDKK | DDKAHLR	109.98	DSSO	Intra	1	9	TIMSPMD[K]K	2xOxidation [M3; M6]; 1xDSSO [K8]	YP_00002	549	DD[K]AHLR	1xDSSO [K3]	YP_00002	711	Timeless [Given by client] ;timeless, isoform R [Drosophila melanogaster];timeless, isoform P [Drosophila melanogaster];timeless, isoform T [Drosophila melanogaster];timeless, isoform L [Drosophila melanogaster];timeless, isoform S [Drosophila melanogaster];timeless, isoform M [Drosophila melanogaster];timeless, isoform N [Drosophila melanogaster];timeless, isoform O [Drosophila melanogaster]	Timeless [Given by client] ;timeless, isoform R [Drosophila melanogaster];timeless, isoform P [Drosophila melanogaster];timeless, isoform T [Drosophila melanogaster];timeless, isoform L [Drosophila melanogaster];timeless, isoform S [Drosophila melanogaster];timeless, isoform M [Drosophila melanogaster];timeless, isoform N [Drosophila melanogaster];timeless, isoform O [Drosophila melanogaster]
	Checked	Sequence	Crosslinker	Crosslink Type	Crosslink Strategy	Identified By	# Proteins	# Identified MS2 Scans	# Identified MS3 Scans	XlinkX Score	Delta XlinkX Score	m/z [Da]	Charge	MH+ [Da]	First Scan	RT [min]	DeltaM [ppm]	Reporter Ion Score	Accessions	Sequence A	Modifications A	Crosslinker Position A	Protein Accession A	Leading Protein Position A	Sequence B	Modifications B	Crosslinker Position B	Protein Accession B	Leading Protein Position B	All Scans	Spectrum File	File ID
	TRUE	TIMSPMDKK-DDKAHLR	DSSO	Intra	MS2_MS3	MS3	9	0	2	109.98	18.31	419.599	5	2093.97	3366	15.1098	0.36287	76.14	YP_00002-YP_00002	TIMSPMDKK	M3(Oxidation);M6(Oxidation);K8(DSSO)	8	YP_00002	549	DDKAHLR	K3(DSSO)	3	YP_00002	711	3366;3368;3369;3370;3371	ChangfanLin10443187_LysC_Trypsin_GluC.raw	F5
